# Integrated genetic and metabolic characterisation of diverse Latin American cassava (*Manihot esculenta* Crantz) germplasm; implications for future breeding strategies

**DOI:** 10.1101/2022.12.01.518686

**Authors:** L Perez-Fons, TM Ovalle, M Drapal, MA Ospina, A Bohorquez-Chaux, LA Becerra Lopez-Lavalle, PD Fraser

## Abstract

Cassava is an important staple crop for food security in Africa and South America. The present study describes an integrated genomic and metabolomic approach to the characterisation of Latin American cassava germplasm. Classification based on genotyping and the leaf metabolome correlates, the key finding being the adaption to specific eco-geographical environments. In contrast the root metabolome does not relate to the genotypic clustering, suggesting different spatial regulation of this tissue’s metabolome. The data has been used to generate pan-metabolomes for specific tissues and the inclusion of phenotypic data has enabled the identification of metabolic sectors underlying traits of interest. For example, tolerance to whiteflies was not linked to cyanide content but to cell wall related phenylpropanoids or apocarotenoids. Collectively, these data advance the communities resources and provides a valuable insight into new parental breeding materials with traits of interest directly related to combating food security.

**Significance statement:** Cassava is a staple crop in developing countries of sub-tropical regions. Traditionally, cassava has been considered as a subsistence crop. However recently it has become a sustainable solution to fulfil both hunger and malnutrition needs, and drive economic development. Varietal improvement via classic breeding has successfully delivered products into the Asian market by including/exchanging germplasm from original Latin American collections. Conversely, modest progress has been achieved in Sub-Saharan countries since genetic resources are biased towards exploitation of local landraces and uncharacterised parental material. The present work explores the genetic and metabolic diversity of Latin American cassava’s genebank, one of the largest and most complete worldwide. These data provide a robust characterisation of valuable germplasm that can be exploited in breeding programmes.
