## Supplementary Dataset S6 for "Integrated genetic and metabolic characterisation of diverse Latin American cassava (*Manihot esculenta* Crantz) germplasm; implications for future breeding strategies"

### Sheet: Sheet1
HCA1 (black)
2.79_430.0343	HCA1
1.56_369.0412	HCA1
1.56_363.0246	HCA1
0.6_364.0868	HCA1
0.93_428.0191	HCA1
2.78_650.0897	HCA1
1.73_718.1416	HCA1
2.78_746.2015	HCA1
2.79_531.9942	HCA1
0.98_556.1252	HCA1
HCA2 (orange)
3.4_476.1539	HCA2
7.78_198.1643	HCA2
3.75_556.2167	HCA2
7.62_319.9912	HCA2
4.27_554.2015	HCA2
0.9_437.9752	HCA2
0.78_112.0182	HCA2
0.92_388.0256	HCA2
0.74_144.0431	HCA2
7.66_666.3052	HCA2
HCA3 (yellow)
2.94_444.1996	HCA3
6.25_214.0637	HCA3
1.09_554.1817	HCA3
4.24_436.2309	HCA3
2.58_351.0913	HCA3
0.84_394.1594	HCA3
2.15_369.1097	HCA3
0.75_224.0536	HCA3
7.55_328.2284	HCA3
1.28_104.0486	HCA3
HCA4 (RED)
7.36_612.1713	HCA4
0.89_1112.24	HCA4
4.66_386.1953	HCA4
0.74_144.0431	HCA4
1.54_529.1766	HCA4
4.48_392.2421	HCA4
1.7_519.2322	HCA4
0.9_718.1775	HCA4
3.61_436.1939	HCA4
4.24_436.2309	HCA4
HCA5(light blue)
3.84_466.1478	HCA5
0.89_422.0112	HCA5
0.6_364.0868	HCA5
5.83_924.4986	HCA5
0.66_511.148	HCA5
6.25_214.0637	HCA5
0.65_119.9387	HCA5
0.89_148.0389	HCA5
6_712.4061	HCA5
0.88_459.9674	HCA5
HCA6 (blue)
0.89_130.0281	HCA6
2.58_361.0469	HCA6
4.26_554.2007	HCA6
0.67_758.1635	HCA6
1.3_537.1198	HCA6
7.67_217.9973	HCA6
0.89_174.0177	HCA6
0.66_120.0427	HCA6
2.58_189.0642	HCA6
0.87_1128.2132	HCA6
HCA7 (LIME)
1.65_434.1429	HCA7
7.31_328.2266	HCA7
1.92_516.2075	HCA7
1.75_568.1613	HCA7
3.58_380.1682	HCA7
1.76_490.1251	HCA7
1.76_222.1109	HCA7
1.76_422.1395	HCA7
1.32_384.1631	HCA7
0.74_229.9844	HCA7
HCA8 (GREEN)
7.2_638.1078	HCA8
0.75_447.1591	HCA8
6.33_1168.6559	HCA8
1.77_398.119	HCA8
5.83_842.496	HCA8
1_808.0888	HCA8
2.58_325.0923	HCA8
4.5_538.2063	HCA8
7.79_208.1478	HCA8
0.91_658.0014	HCA8
HCA9 (PINK)
0.84_432.1474	HCA9
3.79_350.0497	HCA9
0.65_102.0324	HCA9
1.57_279.0604	HCA9
3.79_260.0807	HCA9
0.65_119.9387	HCA9
1.56_363.0246	HCA9
3.96_298.1422	HCA9
1.55_295.0374	HCA9
HCA10 (GREY)
0.66_180.0637	HCA10
0.74_229.9844	HCA10
1.54_529.1766	HCA10
1.57_279.0604	HCA10
0.76_504.1695	HCA10
1.11_168.0538	HCA10
2.78_656.2331	HCA10
0.66_461.1744	HCA10
2.78_650.2171	HCA10
0.95_914.2114	HCA10

### Sheet: Sheet2
Entry		Tissue	RT (min)	Mass	Formula generated	ChemSpider search #hits	DNP search #hits	Putative ID (Q-TOF)	Comments
HCA-group 1
0.6_364.0868	HCA1	Root	0.6	364.087				UNK
0.6_364.0868	HCA5	Root			C13 H16 N8 O S2	11	0
					C14 H22 N O6 S2	0	0
					C15 H26 N O S4	0	0
					C15 H18 N5 O2 S2		0
					C20 H16 N2 O3 S		0
					C28 H12 O		0
0.93_428.0191	HCA1	Root	0.93	428.019				UNK
					C15 H12 N2 O11 S		0
					C12 H14 N8 O2 P2 S2		0
					C13 H20 N O7 P2 S2		0
					C11 H15 N3 O11 P S		0
					C14 H16 N5 O3 P2 S2		0
					C11 H17 N3 O9 P3		0
					C12 H13 N7 O5 P3		0
					C13 H19 O10 P3		0
					C15 H14 N2 O9 P2		0
					C16 H10 N6 O5 P2		0
					C23 H8 O9		0
					C16 H12 O14		0
0.98_556.1252	HCA1	Root	0.98	556.125	not generated			UNK
1.56_363.0246	HCA1	Root	1.56	363.025				UNK
1.56_363.0246	HCA9	Root			C14 H10 N3 O7 P		0
					C10 H13 N4 O7 P2		0
					C15 H6 N7 O3 P		0
					C11 H9 N8 O3 P2		0
					C18 H7 N2 O7		0
					C23 H7 O5		0
1.56_369.0412	HCA1	Root	1.56	369.041				UNK
					C11 H14 N7 O2 P3		0
					C15 H11 N6 O2 P2		0
					C11 H9 N6 O9		0
					C13 H16 N4 O3 P3		0
					C12 H20 O7 P3		0
					C22 H9 O6		0
					C15 H13 O11	0	0
1.73_718.1416	HCA1	Root	1.73	718.142				UNK
					C24 H36 N10 O6 P2 S3	0	0
					C25 H42 N3 O11 P2 S3	0	0
					C26 H41 N8 O2 P3 S4	0	0
					C26 H38 O19 S2	0	0
					C19 H43 N7 O10 P3 S3	0	0
					C25 H34 O24	0	0
2.78_650.0897	HCA1	Root	2.78	650.09				UNK
					C24 H26 O21	0	0
					C42 H18 O8	0	0
					C49 H14 O3	0	0
					C31 H22 O16	2	0
					C32 H28 N O8 S3		0
					C25 H30 O16 S2		0
					C30 H28 N4 O5 P2 S2		0
					C26 H31 N5 O5 P3 S2		0
					C31 H22 N8 O3 S3	0	0
2.78_746.2015	HCA1	Root	2.78	746.202	not generated
2.79_430.0343	HCA1	Root	2.79	430.034				UNK-Lignan structure
					C23 H26 O8	165	56	2,7'-Cyclo-9,9'-epoxy-1,7-seco-8,8'-lignan-3',4,4',5,5',6,9-heptol; (8R,8'S)-form, 9-Ketone(lactone), 7,8-didehydro, 3',4,4',5,5'-penta-Me ether etc…
					C23 H31 N O P3		0
					C22 H20 N7 O3		0
					C21 H24 N3 O7		0
					C20 H18 N10 O2		0
2.79_531.9942	HCA1	Root	2.79	531.994				UNK
					C19 H15 Cl N O13 S		0
					C12 H20 Cl N O16 P S		0
					C16 H17 Cl O16 S		0
					C27 H14 Cl O6 P S		0
					C33 H8 Cl N O3 P		0
HCA-group 2
0.74_144.0431	HCA2	Root	0.74	144.043				UNK-Cyanide derivative?
0.74_144.0431	HCA4				C7 H4 N4		0
					C6 H8 O4	773	52	Hexenedioic acid Ethyl-fumarate 1,4-Dihydroxy-2-cyclopentene-1-carboxylic acid
					C9 H6 N O	15	0	Cyanophenylethenolate quinolinolate indolylmethanone
					C4 H6 N3 O3		0
0.78_112.0182	HCA2	Root	0.78	112.018				UNK-Cyanide derivative?
					C5 H4 O3	56	10	Dihydroxy-cyclopentadienone Hydroxypyranone Methylenebutanedioic acid; Anhydride
					C3 H2 N3 O2	12	0	[(E)-(2-Amino-1-cyano-2-oxoethylidene)amino]oxidanide Carbamoyl(cyano)nitrosomethanide
					C8 H2 N	0	0
0.9_437.9752	HCA2	Root	0.9	437.975				UNK
					C20 H6 O10 S		0
					C14 H4 N3 O14		0
					C18 H4 N3 O9 S		0
					C13 H6 N6 O8 S2		0
					C21 H2 N4 O6 S		0
					C16 H6 O15		0
					C23 H2 O10		0
0.92_388.0256	HCA2	Root			not generated			UNK
3.4_476.1539	HCA2	Root						Caffeoyl/Me-hydroxybenzoate-diglycoside
					C19 H29 N2 O10 P	3	0	UNK
					C23 H26 N O10	1	0	UNK
					C18 H23 N9 O5 P	0	0
					C22 H20 N8 O5	79	0	UNK
					C23 H31 N2 O3 P3	0	0
					C21 H24 N4 O9	26	0	UNK
					C16 H26 N7 O8 S	0	0
					C24 H22 N5 O6	0	0
					C20 H28 O13	57	22	Caffeoyl-glucose-arabitol Methyl-Dihydroxybenzoic acid-glucose-rhamnoside Methyl-Hydroxybenzoate-gluc-gluc Mandelic acid-gluc-gluc
3.75_556.2167	HCA2	Root						Caffeoyl-diglucoside-acyl// Diterpenoid-glyc
					C26 H36 O13	15	11	Caffeoyl-diglycoside-hexenol/methylbutenol Diterpenoid-glycoside
					C25 H30 N7 O8	0	0
					C27 H32 N4 O9	27	0	UNK
					C24 H34 N3 O12	0	0
					C23 H28 N10 O7	1	0	UNK
4.27_554.2015	HCA2	Root						Iridoid glyc-ester/Lignan-glyc
					C26 H34 O13	24	27	8-O-(3,4-dimethoxy-cinnamoyl)-harpagide (iridoid glyc-phenylpropanoid ester) 4,7'-Epoxy-3,8'-lignan-3',4',5,7,8,9,9'-heptol; (7R*,7'R*,8R*,8'S*)-form, 3',5-Di-Me ether, 8-O-β-D-glucopyranoside
					C27 H30 N4 O9	31	0	UNK
					C25 H28 N7 O8	0	0
					C33 H32 N O5 S	0	0
					C20 H30 N10 O7 S	1	0	UNK
7.62_319.9912	HCA2	Root						UNK
					C4 H10 N4 O9 P2		0
					C8 H7 N3 O9 P		0
					C6 H5 N6 O8 P		0
					C6 H15 N2 O5 P3 S		0
					C12 H4 N2 O9		0
7.66_666.3052	HCA2	Root			not generated			UNK
7.78_198.1643	HCA2	Root			C12 H22 O2			Fatty acid (C8-C12)
							117	Decanoic acid Dodecenoic acid Dihydro-octyl-furanone Epoxy-dodecanone etc..
HCA-group 3
0.75_224.0536	HCA3	Root	0.75	224.054				Sugar acid/Xanthine derivative
					C7 H12 O8	7	2	Sugar acid structure 3-Deoxy-manno-heptaric acid 2,4,5-Trihydroxy-3-methoxyhexanedioic acid
					C8 H8 N4 O4	312	0	Xanthine derivative
					C10 H13 N2 P S	1	0	1,1'-(Phenylphosphorothioyl)diaziridine
					C7 H17 N O P3	0	0
					C6 H16 N3 P2 S	0	0
0.84_394.1594	HCA3							UNK-Xanthine derivative?
					C16 H22 N6 O6	39	0	Xanthine derivative
					C17 H33 O4 P3	0	0
					C15 H26 N2 O10	9	0	Me-aminobutylamino-succinic acid-pentose Meprobamate N-β-D-Glucuronide
					C14 H20 N9 O5	0	0
					C12 H25 N7 O6 P	0	0
					C20 H26 O8	177	136	Diterpene-derivative 3-O-p-Coumaroylquinic acid-butyl ester
					C27 H22 O3	116	0	UNK
1.09_554.1817	HCA3							2'-E-Cinnamoyl-Salicortin (salicylate-like phenolic glyc)
					C18 H30 N6 O14		0
					C20 H32 N3 O15		0
					C19 H26 N10 O10		0
					C19 H34 N6 O9 S2		0
					C26 H34 O11 S	0	0
					C22 H34 O16	0	0
					C29 H30 O11	28	12	2'-E-Cinnamoyl-Salicortin (salicylate-like phenolic glyc)
1.28_104.0486	HCA3							Hydroxybutanoic acid (likely in-source fragment)
					C4 H8 O3		23	Hydroxybutanoic acid
					C7 H6 N		0
2.15_369.1097	HCA3							UNK
					C12 H24 N3 O6 P S		0
					C11 H18 N10 O P S		0
					C10 H22 N6 O5 P S		0
					C16 H21 N2 O6 S		0
					C14 H19 N5 O5 S		0
					C24 H17 O4	0	0
					C10 H19 N5 O10		0
2.58_351.0913	HCA3							UNK
					C11 H17 N3 O10		0
					C13 H19 O11		0
					C12 H13 N7 O6		0
					C9 H15 N6 O9		0
					C14 H15 N4 O7		0
2.94_444.1996	HCA3				not generated			UNK
4.24_436.2309	HCA3							UNK
4.24_436.2309	HCA4				C19 H30 N7 O5		0
					C20 H36 O10		0
					C17 H28 N10 O4		0
					C18 H34 N3 O9		0
					C21 H32 N4 O6		1	HC Toxin I
6.25_214.0637	HCA3							Hydroxybenzoate-phenyl ester
6.25_214.0637	HCA5				C13 H10 O3		28	Phenyl salicylate Hydroxybenzoate-phenyl ester 1,4-Benzenediol; Monobenzoyl
					C16 H8 N		0
					C11 H8 N3 O2		0
7.55_328.2284	HCA3							Fatty acid (C18-based)
					C21 H30 N O2		0
					C19 H28 N4 O		0
					C18 H32 O5		59	9,10-Dihydroxy-8-oxo-12-octadecenoic acid 8-[3,5-Dihydroxy-2-(3-hydroxy-1-pentenyl)cyclopentyl]octanoic acid
HCA-group 4
0.89_1112.24	HCA4	Root	0.89	1112.24	not generated			UNK
0.9_718.1775	HCA4	Root	0.9	718.178				UNK
					C28 H36 N3 O17 S		0
					C22 H34 N6 O21		0
					C27 H30 N10 O12 S		0
					C30 H38 O18 S		0
					C21 H38 N2 O25		0
					C33 H34 O18		0
					C26 H38 O23		0
1.54_529.1766	HCA4	Root	1.54	529.177	not generated			UNK
1.7_519.2322	HCA4	Root	1.7	519.232				Tetrapeptide (Aspx-Trp-Ser-Ile)
					C22 H31 N8 O7		0
					C24 H33 N5 O8	138	0	Tetrapeptide (Aspx-Trp-Ser-Ile)
					C23 H37 N O12	0	0
					C36 H29 N3 O	29	0	Phenol-polymer structure
					C38 H31 O2	0	0
					C20 H39 O15	0	0
3.61_436.1939	HCA4	Root	3.61	436.194
					C18 H26 N7 O6		0
					C19 H32 O11		0
					C20 H28 N4 O7		0
					C16 H24 N10 O5		0
					C17 H30 N3 O10		0
4.48_392.2421	HCA4	Root	4.48	392.242	not generated			UNK
4.66_386.1953	HCA4	Root	4.66	386.195				Dimethoxy-p-Coumaroylglucose//Trimethoxybenzoyl-Quinic acid
					C19 H14 N8 O2	33	0	unk
					C20 H20 N O7	0	0
					C21 H16 N5 O3	5	0	unk
					C18 H18 N4 O6	1171	0
					C13 H20 N7 O5 S	0	0
					C17 H22 O10	39	18	3',5'-Dimethoxy-6-O-p-Coumaroylglucose Trimethoxybenzoyl-Quinic acid
7.36_612.1713	HCA4	Root	7.63	612.171				Pentahydrochalcone-diglycoside//Penta/tetrahydroxyflavanone-diglycoside
					C30 H30 N O13	0	0
					C29 H24 N8 O8	0	0
					C31 H26 N5 O9	0	0
					C23 H30 N7 O11 S	0	0
					C28 H28 N4 O12	3	0	unk
					C27 H32 O16	66	36	Pentahydrochalcone-diglycoside Penta/tetrahydroxyflavanone-diglycoside
					C20 H36 O21	0	0
HCA-group 5
0.65_119.9387	HCA5	Root	0.65	119.939	not generated, high mass defect
0.65_119.9387	HCA9
0.66_511.148	HCA5	Root	0.66	511.148				UNK
					C36 H19 N2 O2		0
					C24 H23 N4 O9		0
					C25 H19 N8 O5		0
					C31 H21 N5 O S		0
					C23 H27 O13	0	0
0.88_459.9674	HCA5	Root	0.88	459.967	not generated, high mass defect			UNK
0.89_148.0389	HCA5	Root	0.89	148.039	not generated			UNK
0.89_422.0112	HCA5	Root	0.89	422.011	not generated			UNK
3.84_466.1478	HCA5	Root	3.84	466.148				UNK
					C14 H24 N7 O11	0	0
					C26 H20 N5 O4		0
					C28 H22 N2 O5		0
					C20 H26 N4 O7 S		0
					C29 H18 N6 O		0
					C21 H22 N8 O3 S		0
					C15 H30 O16		0
					C33 H22 O3		0
5.83_924.4986	HCA5	Root	5.83	924.499				UNK
					C55 H72 O12		0
					C44 H76 O20		0
					C38 H76 N4 O21		0
					C43 H72 N8 O12 S		0
					C36 H74 N7 O20		0
					C45 H74 N5 O13 S		0
					C44 H78 N O17 S		0
6_712.4061	HCA5	Root	6	712.406				UNK
					C32 H56 N8 O10		0
					C33 H62 N O15		0
					C31 H60 N4 O14		0
					C34 H58 N5 O11		0
					C46 H54 N3 O4		0
					C30 H64 O18		0
					C48 H56 O5		0
HCA-group 6
0.66_120.0427	HCA6	Root	0.66	120.043	not generated			UNK
0.67_758.1635	HCA6	Root	0.67	758.163	not generated			UNK
0.87_1128.2132	HCA6	Root	0.87	1128.21	not generated			UNK
0.89_130.0281	HCA6	Root	0.89	130.028				Organic acid (likely TCA cycle-related)
					C5 H6 O4	161	19	Itaconic acid Citraconic acid Me-fumarate, etc..
					C6 H2 N4	17	0	Pyrimidinedicarbonitrile
					C3 H4 N3 O3	0	0
					C8 H4 N O	0	0
					C4 H7 N2 O P	1	0	Furylphosphonous diamide
0.89_174.0177	HCA6	Root	0.89	174.018				Organic acid (likely TCA cycle-related)
					C6 H6 O6	112	12	Aconitic acid Isocitric acid lactone Dehydroascorbic acid
					C7 H2 N4 O2	5	0	Nitro-Pyridinedicarbonitrile
					C3 H5 N5 O2 P	0	0
					C4 H4 N3 O5	0	0
					C7 H10 O S2	84	0	3-(ethyldithio)-2-methylfuran
1.3_537.1198	HCA6	Root	1.3	537.12				UNK
					C18 H24 N10 O4 P3	0	0
					C20 H26 N7 O5 P3	0	0
					C19 H30 N3 O9 P3	0	0
					C18 H19 N9 O11	0	0
					C22 H21 N9 O4 P2	0	0
					C31 H21 O9	0	0
					C24 H25 O14	0	0
2.58_189.0642	HCA6	Root	2.58	189.064				Acetyl-glutamic acid//Diacetyl-serine//Aldoxime-2-oxoheptanedioic acid
					C7 H11 N O5	564	5	Acetyl-glutamic acid Diacetyl-serine Aldoxime-2-oxoheptanedioic acid
					C8 H7 N5 O	585	0	oxopropenyl-adenine
					C4 H10 N6 O P	0	0
					C8 H15 N S2	175	1	1-Isothiocyanato-6-(methylthio)hexane
					C10 H9 N2 O2	44	0	UNK
2.58_361.0469	HCA6	Root	2.58	361.047				Me-trihydroxybenzoate-Me-glucose
					C15 H12 N3 O6 P	2	0
					C12 H9 N8 O4 S	0	0
					C19 H9 N2 O6	0	0
					C13 H15 N O9 S	3	0	N-[(5-Carboxy-2-methoxyphenyl)sulfonyl]-L-glutamic acid
					C11 H15 N4 O6 P2	0	0
					C14 H14 N7 O5	0	0
					C15 H20 O10	38	12	Me-trihydroxybenzoate-Me-glucose Quinic acid-tetracetate Di-Me ether-Galloylglucose
					C16 H16 N4 O6	534	0	unk
4.26_554.2007	HCA6	Root	4.26	554.201				Iridoid glyc-ester//Lignan-glyc
					C25 H28 N7 O8	0	0
					C26 H34 O13	24	27	8-O-(3,4-dimethoxy-cinnamoyl)-harpagide (iridoid glyc-phenylpropanoid ester) 4,7'-Epoxy-3,8'-lignan-3',4',5,7,8,9,9'-heptol; (7R*,7'R*,8R*,8'S*)-form, 3',5-Di-Me ether, 8-O-β-D-glucopyranoside
					C27 H30 N4 O9	31	0	UNK
					C23 H26 N10 O7	0	0
					C24 H32 N3 O12	0	0
7.67_217.9973	HCA6	Root	7.67	217.997	not generated,high mass defect
HCA-group 7
0.74_229.9844	HCA7	Root	0.74	229.984	not generated, high mass defect
0.74_229.9844	HCA10
1.32_384.1631	HCA7	Root	1.32	384.163				Acyl-disaccharide
					C18 H26 N O8	1	0	unk
					C12 H30 N7 O S3	0	0
					C17 H20 N8 O3	175	0	unk
					C11 H26 N7 O6 S	0	0
					C19 H22 N5 O4	34	0	unk
					C13 H28 N4 O7 S	0	0
					C15 H28 O11	24	3	Acyl(propyl/butanyl)-disaccharide Trimethyl-sucrose Butanediol-apiosyl-glucoside
1.65_434.1429	HCA7	Root	1.65	434.143				Benzenediol-diglycoside
					C21 H29 N2 O2 P3	0	0
					C19 H22 N4 O8	43	0	unk
					C15 H25 N5 O8 P	0	0
					C21 H24 N O9	0	0
					C18 H26 O12	58	31	Benzenediol-diglycoside Arbutin-glucoside (hydroquinone) Sugar alcohol-hexaacetate
1.75_568.1613	HCA7	Root	1.75	568.161				UNK
					C15 H28 N4 O11 S4	0	0
					C17 H30 N O12 S4	0	0
					C22 H26 N5 O3 S5	0	0
					C21 H30 N O7 S5	0	0
					C16 H24 N8 O7 S4	0	0
1.76_222.1109	HCA7	Root	1.76	222.111				Propyl-glucoside
					C9 H18 O6	167	12	Propyl-glucoside
					C10 H14 N4 O2	6550	1	Methylpropyl-Me-Xanthine
					C8 H12 N7 O	2	0	unk
					C6 H17 N5 O2 P	0	0
					C10 H22 O S2	13	0	unk
1.76_422.1395	HCA7	Root	1.76	422.139				UNK
					C11 H32 N7 S5	0	0
					C18 H32 N O2 S4	0	0
					C12 H30 N4 O6 S3	0	0
					C13 H26 N8 O2 S3	0	0
					C18 H34 N P2 S3	0	0
1.76_490.1251	HCA7	Root	1.76	490.125				UNK
					C14 H23 N10 O6 P S	0	0
					C15 H29 N3 O11 P S	0	0
					C19 H26 N2 O11 S	0	0
					C16 H25 N7 O7 P S	0	0
					C18 H20 N9 O6 S	0	0
					C27 H22 O9	69	6	Tribenzoyl-mannolactone Polyketide (described in Fungi)
1.92_516.2075	HCA7	Root	1.92	516.207				Trisaccharide//Tripeptide
					C20 H36 O15	0	2	Trisaccharide
					C19 H30 N7 O10	0	0
					C21 H32 N4 O11	6	0	Tripeptide (Ac-Aspx-Gltx-carboxybutanyl-Val)
					C21 H37 N5 O4 P3	0	0
					C20 H41 N O8 P3	0	0
3.58_380.1682	HCA7	Root	3.58	380.168				Methylbutenol-pentose-hexoside//Iridoid-glucoside
					C13 H27 N5 O6 P	0	0
					C15 H29 N2 O7 P	0	0
					C17 H24 N4 O6	386	1	dihydroxybenzoyl-peptide isolated from Actinomycetes unk
					C19 H26 N O7	5	0	unk
					C16 H28 O10	13	10	Methylbutenol-pentose-hexoside Iridoid-glucoside
7.31_328.2266	HCA7	Root	7.31	328.227				Fatty acid (C18-based)
					C17 H33 N2 O2 P	1	0	unk
					C21 H30 N O2	92	0	unk
					C19 H28 N4 O	6859	0
					C18 H32 O5	193	59	9,10-Dihydroxy-8-oxo-12-octadecenoic acid 8-[3,5-Dihydroxy-2-(3-hydroxy-1-pentenyl)cyclopentyl]octanoic acid
HCA-group 8
0.75_447.1591	HCA8	Root	0.75	447.159				UNK
					C14 H23 N8 O9	0	0
					C17 H24 N10 O P S	0	0
					C14 H28 N9 O2 P3	0	0
					C16 H30 N6 O3 P3	0	0
					C19 H31 N O7 P2	0	0
					C30 H23 O4	0	0
0.91_658.0014	HCA8	Root	0.91	658.001				UNK
					C46 H16 N2 P2			Formula generated presented low score and high difference between theoretical (calculated) and measured mass values. Therefore blasting against DB was not considered.
					C46 H8 N7			In addition, the elemental composition suggests compounds with low polarity which would be expected to elute and higher retention times in the chromatographic system used.
					C50 H13 N P
					C47 H14 O5
					C54 H10
1_808.0888	HCA8	Root	1	808.089				UNK
					C20 H43 N8 O10 P3 S5	0	0
					C24 H40 N7 O10 P2 S5	0	0
					C25 H46 O15 P2 S5	0	0
					C21 H49 N O15 P3 S5	0	0
					C28 H37 N6 O10 P S5	0	0
1.77_398.119	HCA8	Root	1.77	398.119				O-Sinapoylglucarolactone
					C17 H23 N O4 P3	0	0
					C21 H20 O4 P2	0	0
					C18 H19 N5 P3	0	0
					C16 H12 N7 O6	0	0
					C17 H18 O11	4	2	O-Sinapoylglucarolactone
2.58_325.0923	HCA8	Root	2.58	325.092	not generated			UNK
4.5_538.2063	HCA8	Root	4.5	538.206				Iridoid glycoside-conjugated//Lignan-glycoside//Sesquterpenoid-glycoside-conjugated//Diterpenoid-glycoside
					C25 H35 N2 O9 P	3	0	unk
					C21 H38 N3 O9 P2	0	0
					C24 H29 N9 O4 P	0	0
					C20 H32 N10 O4 P2	0	0
					C29 H32 N O9	0	0
					C28 H26 N8 O4	55	0	unk
					C29 H37 N2 O2 P3	0	0
					C26 H34 O12	73	68	Dimethoxycinnamoyl-ajugol (iridoid glycoside) Lignan-acyl-glycoside Sesquiterpenoid-trihydroxybenzoyl-glycoside Diterpenoid-glycoside
					C19 H38 O17	0	0
5.83_842.496	HCA8	Root	5.83	842.496	low mass accuracy score, formula not generated			UNK
6.33_1168.6559	HCA8	Root	6.33	1168.66	not generated			UNK
7.2_638.1078	HCA8	Root	7.2	638.108				Tetrahydroxyflavone-diglucuronide//Trigalloyl-glucoside (hydrolysable gallotannin)
					C20 H31 N7 O9 P3 S	0	0
					C21 H37 O14 P3 S	0	0
					C21 H27 N4 O17 P	0	0
					C19 H30 N2 O20 S	0	0
					C27 H26 O18	15	10	Tetrahydroxyflavone-diglucuronide Trigalloyl-glucoside (hydrolysable gallotannin)
7.79_208.1478	HCA8	Root	7.79	208.148				Beta/alfa-ionone derivative (oxydized)//Tridecatetraenediol
					C8 H22 N3 O S	0	0
					C13 H20 O2	5092	90	B-ionone epoxide Hydroxy-B-ionone 3-Oxo-7,8-dihydro-α-ionone 3-Oxo-α-ionol (Blumenol A, vomifoliol) Tridecatetraene-diol
					C9 H23 N O2 P	0	0
HCA-group 9
0.65_102.0324	HCA9	Root	0.65	102.032	not generated			UNK
0.84_432.1474	HCA9	Root	0.84	432.147				Tetrapeptide (Aspx-Apsx-Ser-Pro)
					C15 H28 O14	0	0
					C14 H22 N7 O9	0	0
					C14 H32 N3 O6 P2 S	0	0
					C16 H24 N4 O10	13	0	Tetrapeptide (Aspx-Apsx-Ser-Pro)
					C10 H25 N8 O9 P	0	0
1.53_165.0793	HCA9	Root	1.53	165.079				Phenylalanine
					C9 H11 N O2	4296	84	Phenylalanine Aminobenzoic acid Amino-phenylacetic acid etc…
					C5 H14 N2 O2 P	1	0
					C4 H13 N4 O S	0	0
					C7 H9 N4 O	11	0	unk
					C6 H15 N O2 S	331	0	Hexanesulfonamide and other synthetic sulfonamides
1.55_295.0374	HCA9	Root	1.55	295.037				UNK
					C10 H11 N5 O2 P2	0	0
					C14 H8 N4 O2 P	0	0
					C12 H11 N2 O5 S	20	0	unk
					C13 H12 O6 P	1	0
					C9 H15 N O6 P2	12	0	phenyl-acyl-amino-bis-phosphonic acid
1.57_279.0604	HCA9	Root	1.57	279.06				UNK
1.57_279.0604	HCA10	Root			C12 H11 N2 O6	5	0	unk
					C11 H13 N5 S2	310	0	unk
					C10 H9 N5 O5	149	0	unk
					C13 H7 N6 O2	0	0	unk
					C13 H15 N2 O S2	5	0	unk
3.79_260.0807	HCA9	Root	3.79	260.081				UNK
					C11 H17 O5 P	30	0	Dimethyl (3,5-dimethoxybenzyl)phosphonate
					C12 H13 N4 O P	0	0
					C16 H10 N3 O	1	0
					C13 H12 N2 O4	7319	0
					C7 H18 N O7 S	0	0
					C18 H12 O2	547	0
					C11 H10 N5 O3	4	0
3.79_350.0497	HCA9	Root	3.79	350.05				UNK
					C12 H8 N4 O6	106	0	UNK
					C14 H10 N O7	0	0
					C11 H12 O10	2	0
					C10 H6 N7 O5	0	0
					C7 H10 N7 O5 S	0	0
3.96_298.1422	HCA9	Root	3.96	298.142	not generated			UNK
